# Jaeger: an accurate and fast deep-learning tool to detect bacteriophage sequences

**DOI:** 10.1101/2024.09.24.612722

**Authors:** Yasas Wijesekara, Ling-Yi Wu, Rick Beeloo, Piotr Rozwalak, Ernestina Hauptfeld, Swapnil P. Doijad, Bas E. Dutilh, Lars Kaderali

## Abstract

Viruses are integral to every biome on Earth, yet we still need a more comprehensive picture of their identity and global distribution. Global metagenomics sequencing efforts revealed the genomic content of tens of thousands of environmental samples, however identifying the viral sequences in these datasets remains challenging due to their vast genomic diversity. Here, we address identifying bacteriophage sequences in unlabeled sequencing data. In a recent benchmarking paper, we observed that existing deep-learning tools show a high true positive rate, but may also produce many false positives when confronted with divergent sequences. To tackle this challenge, we introduce Jaeger, a novel deep-learning method designed specifically for identifying bacteriophage genome fragments. Extensive benchmarking on the IMG/VR database and real-world metagenomes reveals Jaeger’s consistent high sensitivity (0.87) and precision (0.92). Applying Jaeger to over 16,000 metagenomic assemblies from the MGnify database yielded over five million putative phage contigs. On average, Jaeger is around 20 times faster than the other state-of-the-art methods. Jaeger is available at https://github.com/MGXlab/Jaeger.
