## Supplementary Table 1 for "Jaeger: an accurate and fast deep-learning tool to detect bacteriophage sequences"

### Sheet: Sheet1
sample_id	pair_id	fraction	biome	tool	viral_ratio
2-643153	A1	viral	soil	DeepVirFindr	0.68
2-643251	A1	microbial	soil	DeepVirFindr	0.079
2-643161	A2	viral	soil	DeepVirFindr	0.674
2-643162	A2	microbial	soil	DeepVirFindr	0.073
2-643152	A3	viral	soil	DeepVirFindr	0.688
2-643252	A3	microbial	soil	DeepVirFindr	0.083
2-643077	A4	viral	soil	DeepVirFindr	0.703
2-643174	A4	microbial	soil	DeepVirFindr	0.062
2-643079	A5	viral	soil	DeepVirFindr	0.718
2-643175	A5	microbial	soil	DeepVirFindr	0.053
2-643155	A6	viral	soil	DeepVirFindr	0.721
2-643182	A6	microbial	soil	DeepVirFindr	0.081
2-643073	A7	viral	soil	DeepVirFindr	0.773
2-643184	A7	microbial	soil	DeepVirFindr	0.116
2-643074	A8	viral	soil	DeepVirFindr	0.703
2-643186	A8	microbial	soil	DeepVirFindr	0.104
SRR8487026	R1	microbial	soil	DeepVirFindr	0.007
SRR8487035	R1	viral	soil	DeepVirFindr	0.427
SRR8487027	R2	microbial	soil	DeepVirFindr	0.011
SRR8487036	R2	viral	soil	DeepVirFindr	0.415
SRR8487015	R3	viral	soil	DeepVirFindr	0.445
SRR8487030	R3	microbial	soil	DeepVirFindr	0.01
SRR8487014	R4	viral	soil	DeepVirFindr	0.431
SRR8487031	R4	microbial	soil	DeepVirFindr	0.012
SRR8487018	R5	viral	soil	DeepVirFindr	0.439
SRR8487039	R5	microbial	soil	DeepVirFindr	0.006
SRR8487021	R6	viral	soil	DeepVirFindr	0.44
SRR8487040	R6	microbial	soil	DeepVirFindr	0.017
SRR8487012	R7	microbial	soil	DeepVirFindr	0.01
SRR8487034	R7	viral	soil	DeepVirFindr	0.424
SRR8487013	R8	microbial	soil	DeepVirFindr	0.006
SRR8487023	R8	viral	soil	DeepVirFindr	0.444
SRR5665009	A05	viral	soil	DeepVirFindr	0.487
SRR5665119	A05	microbial	soil	DeepVirFindr	0.235
SRR5665051	C04	microbial	soil	DeepVirFindr	0.043
SRR5665064	C04	viral	soil	DeepVirFindr	0.174
SRR5665058	C14	microbial	soil	DeepVirFindr	0.032
SRR5665062	C14	viral	soil	DeepVirFindr	0.218
SRR5665042	C28	microbial	soil	DeepVirFindr	0.088
SRR5665110	C28	viral	soil	DeepVirFindr	0.383
SRR5665046	H02	microbial	soil	DeepVirFindr	0.062
SRR5665106	H02	viral	soil	DeepVirFindr	0.137
SRR5665047	H05	microbial	soil	DeepVirFindr	0.062
SRR5665173	H05	viral	soil	DeepVirFindr	0.366
SRR5665150	H15	viral	soil	DeepVirFindr	0.212
SRR5665164	H15	microbial	soil	DeepVirFindr	0.055
SRR5665153	H25	viral	soil	DeepVirFindr	0.352
SRR5665179	H25	microbial	soil	DeepVirFindr	0.073
2-643073	A7	viral	soil	geNomad	0.773
2-643074	A8	viral	soil	geNomad	0.671
2-643077	A4	viral	soil	geNomad	0.699
2-643079	A5	viral	soil	geNomad	0.736
2-643152	A3	viral	soil	geNomad	0.694
2-643153	A1	viral	soil	geNomad	0.703
2-643155	A6	viral	soil	geNomad	0.713
2-643161	A2	viral	soil	geNomad	0.667
2-643162	A2	microbial	soil	geNomad	0.035
2-643174	A4	microbial	soil	geNomad	0.043
2-643175	A5	microbial	soil	geNomad	0.016
2-643182	A6	microbial	soil	geNomad	0.031
2-643184	A7	microbial	soil	geNomad	0.032
2-643186	A8	microbial	soil	geNomad	0.036
2-643251	A1	microbial	soil	geNomad	0.029
2-643252	A3	microbial	soil	geNomad	0.029
SRR5665009	A05	viral	soil	geNomad	0.49
SRR5665042	C28	microbial	soil	geNomad	0.042
SRR5665046	H02	microbial	soil	geNomad	0.037
SRR5665047	H05	microbial	soil	geNomad	0.027
SRR5665051	C04	microbial	soil	geNomad	0.022
SRR5665058	C14	microbial	soil	geNomad	0.017
SRR5665062	C14	viral	soil	geNomad	0.307
SRR5665064	C04	viral	soil	geNomad	0.223
SRR5665106	H02	viral	soil	geNomad	0.132
SRR5665110	C28	viral	soil	geNomad	0.425
SRR5665119	A05	microbial	soil	geNomad	0.029
SRR5665150	H15	viral	soil	geNomad	0.28
SRR5665153	H25	viral	soil	geNomad	0.538
SRR5665164	H15	microbial	soil	geNomad	0.035
SRR5665173	H05	viral	soil	geNomad	0.447
SRR5665179	H25	microbial	soil	geNomad	0.039
SRR8487012	R7	microbial	soil	geNomad	0.001
SRR8487013	R8	microbial	soil	geNomad	0.001
SRR8487014	R4	viral	soil	geNomad	0.616
SRR8487015	R3	viral	soil	geNomad	0.608
SRR8487018	R5	viral	soil	geNomad	0.639
SRR8487021	R6	viral	soil	geNomad	0.64
SRR8487023	R8	viral	soil	geNomad	0.636
SRR8487026	R1	microbial	soil	geNomad	0.004
SRR8487027	R2	microbial	soil	geNomad	0.002
SRR8487030	R3	microbial	soil	geNomad	0.001
SRR8487031	R4	microbial	soil	geNomad	0.003
SRR8487034	R7	viral	soil	geNomad	0.632
SRR8487035	R1	viral	soil	geNomad	0.629
SRR8487036	R2	viral	soil	geNomad	0.636
SRR8487039	R5	microbial	soil	geNomad	0.002
SRR8487040	R6	microbial	soil	geNomad	0.006
SRR5665009	A05	viral	soil	Jaeger	0.711
SRR5665042	C28	microbial	soil	Jaeger	0.22
SRR5665046	H02	microbial	soil	Jaeger	0.183
SRR5665047	H05	microbial	soil	Jaeger	0.137
SRR5665051	C04	microbial	soil	Jaeger	0.144
SRR5665058	C14	microbial	soil	Jaeger	0.12
SRR5665062	C14	viral	soil	Jaeger	0.469
SRR5665064	C04	viral	soil	Jaeger	0.319
SRR5665106	H02	viral	soil	Jaeger	0.365
SRR5665110	C28	viral	soil	Jaeger	0.641
SRR5665119	A05	microbial	soil	Jaeger	0.429
SRR5665150	H15	viral	soil	Jaeger	0.627
SRR5665153	H25	viral	soil	Jaeger	0.652
SRR5665164	H15	microbial	soil	Jaeger	0.189
SRR5665173	H05	viral	soil	Jaeger	0.626
SRR5665179	H25	microbial	soil	Jaeger	0.211
2-643073	A7	viral	seawater	Jaeger	0.959
2-643074	A8	viral	seawater	Jaeger	0.851
2-643077	A4	viral	seawater	Jaeger	0.871
2-643079	A5	viral	seawater	Jaeger	0.91
2-643152	A3	viral	seawater	Jaeger	0.866
2-643153	A1	viral	seawater	Jaeger	0.86
2-643155	A6	viral	seawater	Jaeger	0.89
2-643161	A2	viral	seawater	Jaeger	0.832
2-643162	A2	microbial	seawater	Jaeger	0.049
2-643174	A4	microbial	seawater	Jaeger	0.073
2-643175	A5	microbial	seawater	Jaeger	0.033
2-643182	A6	microbial	seawater	Jaeger	0.04
2-643184	A7	microbial	seawater	Jaeger	0.051
2-643186	A8	microbial	seawater	Jaeger	0.064
2-643251	A1	microbial	seawater	Jaeger	0.043
2-643252	A3	microbial	seawater	Jaeger	0.046
SRR8487012	R7	microbial	seawater	Jaeger	0.01
SRR8487013	R8	microbial	seawater	Jaeger	0.011
SRR8487014	R4	viral	seawater	Jaeger	0.854
SRR8487015	R3	viral	seawater	Jaeger	0.861
SRR8487018	R5	viral	seawater	Jaeger	0.869
SRR8487021	R6	viral	seawater	Jaeger	0.867
SRR8487023	R8	viral	seawater	Jaeger	0.861
SRR8487026	R1	microbial	seawater	Jaeger	0.025
SRR8487027	R2	microbial	seawater	Jaeger	0.011
SRR8487030	R3	microbial	seawater	Jaeger	0.013
SRR8487031	R4	microbial	seawater	Jaeger	0.016
SRR8487034	R7	viral	seawater	Jaeger	0.858
SRR8487035	R1	viral	seawater	Jaeger	0.855
SRR8487036	R2	viral	seawater	Jaeger	0.865
SRR8487039	R5	microbial	seawater	Jaeger	0.012
SRR8487040	R6	microbial	seawater	Jaeger	0.02
2-643153	A1	viral	seawater	PPR-Meta	0.886
2-643251	A1	microbial	seawater	PPR-Meta	0.223
2-643161	A2	viral	seawater	PPR-Meta	0.855
2-643162	A2	microbial	seawater	PPR-Meta	0.218
2-643152	A3	viral	seawater	PPR-Meta	0.889
2-643252	A3	microbial	seawater	PPR-Meta	0.238
2-643077	A4	viral	seawater	PPR-Meta	0.892
2-643174	A4	microbial	seawater	PPR-Meta	0.199
2-643079	A5	viral	seawater	PPR-Meta	0.935
2-643175	A5	microbial	seawater	PPR-Meta	0.171
2-643155	A6	viral	seawater	PPR-Meta	0.924
2-643182	A6	microbial	seawater	PPR-Meta	0.244
2-643073	A7	viral	seawater	PPR-Meta	0.979
2-643184	A7	microbial	seawater	PPR-Meta	0.272
2-643074	A8	viral	seawater	PPR-Meta	0.877
2-643186	A8	microbial	seawater	PPR-Meta	0.216
SRR8487026	R1	microbial	seawater	PPR-Meta	0.108
SRR8487035	R1	viral	seawater	PPR-Meta	0.852
SRR8487027	R2	microbial	seawater	PPR-Meta	0.087
SRR8487036	R2	viral	seawater	PPR-Meta	0.863
SRR8487015	R3	viral	seawater	PPR-Meta	0.86
SRR8487030	R3	microbial	seawater	PPR-Meta	0.069
SRR8487014	R4	viral	seawater	PPR-Meta	0.854
SRR8487031	R4	microbial	seawater	PPR-Meta	0.087
SRR8487018	R5	viral	seawater	PPR-Meta	0.867
SRR8487039	R5	microbial	seawater	PPR-Meta	0.071
SRR8487021	R6	viral	seawater	PPR-Meta	0.864
SRR8487040	R6	microbial	seawater	PPR-Meta	0.098
SRR8487012	R7	microbial	seawater	PPR-Meta	0.065
SRR8487034	R7	viral	seawater	PPR-Meta	0.86
SRR8487013	R8	microbial	seawater	PPR-Meta	0.056
SRR8487023	R8	viral	seawater	PPR-Meta	0.862
SRR5665009	A05	viral	seawater	PPR-Meta	0.553
SRR5665119	A05	microbial	seawater	PPR-Meta	0.126
SRR5665051	C04	microbial	seawater	PPR-Meta	0.026
SRR5665064	C04	viral	seawater	PPR-Meta	0.175
SRR5665058	C14	microbial	seawater	PPR-Meta	0.049
SRR5665062	C14	viral	seawater	PPR-Meta	0.285
SRR5665042	C28	microbial	seawater	PPR-Meta	0.057
SRR5665110	C28	viral	seawater	PPR-Meta	0.443
SRR5665046	H02	microbial	seawater	PPR-Meta	0.041
SRR5665106	H02	viral	seawater	PPR-Meta	0.136
SRR5665047	H05	microbial	seawater	PPR-Meta	0.029
SRR5665173	H05	viral	seawater	PPR-Meta	0.424
SRR5665150	H15	viral	seawater	PPR-Meta	0.275
SRR5665164	H15	microbial	seawater	PPR-Meta	0.06
SRR5665153	H25	viral	seawater	PPR-Meta	0.457
SRR5665179	H25	microbial	seawater	PPR-Meta	0.033
2-643153	A1	viral	seawater	Seeker	0.491
2-643251	A1	microbial	seawater	Seeker	0.156
2-643161	A2	viral	seawater	Seeker	0.481
2-643162	A2	microbial	seawater	Seeker	0.142
2-643152	A3	viral	seawater	Seeker	0.512
2-643252	A3	microbial	seawater	Seeker	0.165
2-643077	A4	viral	seawater	Seeker	0.497
2-643174	A4	microbial	seawater	Seeker	0.106
2-643079	A5	viral	seawater	Seeker	0.529
2-643175	A5	microbial	seawater	Seeker	0.147
2-643155	A6	viral	seawater	Seeker	0.529
2-643182	A6	microbial	seawater	Seeker	0.13
2-643073	A7	viral	seawater	Seeker	0.551
2-643184	A7	microbial	seawater	Seeker	0.199
2-643074	A8	viral	seawater	Seeker	0.49
2-643186	A8	microbial	seawater	Seeker	0.183
SRR8487026	R1	microbial	seawater	Seeker	0.026
SRR8487035	R1	viral	seawater	Seeker	0.198
SRR8487027	R2	microbial	seawater	Seeker	0.101
SRR8487036	R2	viral	seawater	Seeker	0.184
SRR8487015	R3	viral	seawater	Seeker	0.21
SRR8487030	R3	microbial	seawater	Seeker	0.127
SRR8487014	R4	viral	seawater	Seeker	0.217
SRR8487031	R4	microbial	seawater	Seeker	0.08
SRR8487018	R5	viral	seawater	Seeker	0.194
SRR8487039	R5	microbial	seawater	Seeker	0.054
SRR8487021	R6	viral	seawater	Seeker	0.207
SRR8487040	R6	microbial	seawater	Seeker	0.098
SRR8487012	R7	microbial	seawater	Seeker	0.102
SRR8487034	R7	viral	seawater	Seeker	0.204
SRR8487013	R8	microbial	seawater	Seeker	0.058
SRR8487023	R8	viral	seawater	Seeker	0.215
SRR5665009	A05	viral	gut	Seeker	0.428
SRR5665119	A05	microbial	gut	Seeker	0.3
SRR5665051	C04	microbial	gut	Seeker	0.144
SRR5665064	C04	viral	gut	Seeker	0.084
SRR5665058	C14	microbial	gut	Seeker	0.038
SRR5665062	C14	viral	gut	Seeker	0.099
SRR5665042	C28	microbial	gut	Seeker	0.226
SRR5665110	C28	viral	gut	Seeker	0.305
SRR5665046	H02	microbial	gut	Seeker	0.095
SRR5665106	H02	viral	gut	Seeker	0.169
SRR5665047	H05	microbial	gut	Seeker	0.186
SRR5665173	H05	viral	gut	Seeker	0.222
SRR5665150	H15	viral	gut	Seeker	0.132
SRR5665164	H15	microbial	gut	Seeker	0.118
SRR5665153	H25	viral	gut	Seeker	0.119
SRR5665179	H25	microbial	gut	Seeker	0.141
2-643153	A1	viral	gut	VIBRANT	0.455
2-643251	A1	microbial	gut	VIBRANT	0.007
2-643161	A2	viral	gut	VIBRANT	0.463
2-643162	A2	microbial	gut	VIBRANT	0.011
2-643152	A3	viral	gut	VIBRANT	0.395
2-643252	A3	microbial	gut	VIBRANT	0.018
2-643077	A4	viral	gut	VIBRANT	0.391
2-643174	A4	microbial	gut	VIBRANT	0.015
2-643079	A5	viral	gut	VIBRANT	0.473
2-643175	A5	microbial	gut	VIBRANT	0.026
2-643155	A6	viral	gut	VIBRANT	0.475
2-643182	A6	microbial	gut	VIBRANT	0.009
2-643073	A7	viral	gut	VIBRANT	0.443
2-643184	A7	microbial	gut	VIBRANT	0.011
2-643074	A8	viral	gut	VIBRANT	0.468
2-643186	A8	microbial	gut	VIBRANT	0.018
SRR8487026	R1	microbial	gut	VIBRANT	0.005
SRR8487035	R1	viral	gut	VIBRANT	0.519
SRR8487027	R2	microbial	gut	VIBRANT	0.005
SRR8487036	R2	viral	gut	VIBRANT	0.55
SRR8487015	R3	viral	gut	VIBRANT	0.504
SRR8487030	R3	microbial	gut	VIBRANT	0.004
SRR8487014	R4	viral	gut	VIBRANT	0.521
SRR8487031	R4	microbial	gut	VIBRANT	0.003
SRR8487018	R5	viral	gut	VIBRANT	0.533
SRR8487039	R5	microbial	gut	VIBRANT	0.004
SRR8487021	R6	viral	gut	VIBRANT	0.547
SRR8487040	R6	microbial	gut	VIBRANT	0.009
SRR8487012	R7	microbial	gut	VIBRANT	0.004
SRR8487034	R7	viral	gut	VIBRANT	0.525
SRR8487013	R8	microbial	gut	VIBRANT	0.003
SRR8487023	R8	viral	gut	VIBRANT	0.531
SRR5665009	A05	viral	gut	VIBRANT	0.326
SRR5665119	A05	microbial	gut	VIBRANT	0.014
SRR5665051	C04	microbial	gut	VIBRANT	0.015
SRR5665064	C04	viral	gut	VIBRANT	0.151
SRR5665058	C14	microbial	gut	VIBRANT	0.022
SRR5665062	C14	viral	gut	VIBRANT	0.203
SRR5665042	C28	microbial	gut	VIBRANT	0.018
SRR5665110	C28	viral	gut	VIBRANT	0.293
SRR5665046	H02	microbial	gut	VIBRANT	0.027
SRR5665106	H02	viral	gut	VIBRANT	0.091
SRR5665047	H05	microbial	gut	VIBRANT	0.015
SRR5665173	H05	viral	gut	VIBRANT	0.346
SRR5665150	H15	viral	gut	VIBRANT	0.196
SRR5665164	H15	microbial	gut	VIBRANT	0.023
SRR5665153	H25	viral	gut	VIBRANT	0.448
SRR5665179	H25	microbial	gut	VIBRANT	0.027
2-643153	A1	viral	gut	VirSorter2	0.486
2-643251	A1	microbial	gut	VirSorter2	0.004
2-643161	A2	viral	gut	VirSorter2	0.474
2-643162	A2	microbial	gut	VirSorter2	0.005
2-643152	A3	viral	gut	VirSorter2	0.487
2-643252	A3	microbial	gut	VirSorter2	0.005
2-643077	A4	viral	gut	VirSorter2	0.501
2-643174	A4	microbial	gut	VirSorter2	0.016
2-643079	A5	viral	gut	VirSorter2	0.498
2-643175	A5	microbial	gut	VirSorter2	0.006
2-643155	A6	viral	gut	VirSorter2	0.499
2-643182	A6	microbial	gut	VirSorter2	0.003
2-643073	A7	viral	gut	VirSorter2	0.566
2-643184	A7	microbial	gut	VirSorter2	0.004
2-643074	A8	viral	gut	VirSorter2	0.496
2-643186	A8	microbial	gut	VirSorter2	0.005
SRR8487026	R1	microbial	gut	VirSorter2	0.002
SRR8487035	R1	viral	gut	VirSorter2	0.444
SRR8487027	R2	microbial	gut	VirSorter2	0.002
SRR8487036	R2	viral	gut	VirSorter2	0.444
SRR8487015	R3	viral	gut	VirSorter2	0.436
SRR8487030	R3	microbial	gut	VirSorter2	0.002
SRR8487014	R4	viral	gut	VirSorter2	0.429
SRR8487031	R4	microbial	gut	VirSorter2	0.003
SRR8487018	R5	viral	gut	VirSorter2	0.449
SRR8487039	R5	microbial	gut	VirSorter2	0.002
SRR8487021	R6	viral	gut	VirSorter2	0.455
SRR8487040	R6	microbial	gut	VirSorter2	0.006
SRR8487012	R7	microbial	gut	VirSorter2	0.002
SRR8487034	R7	viral	gut	VirSorter2	0.442
SRR8487013	R8	microbial	gut	VirSorter2	0.001
SRR8487023	R8	viral	gut	VirSorter2	0.451
SRR5665009	A05	viral	gut	VirSorter2	0.405
SRR5665119	A05	microbial	gut	VirSorter2	0.002
SRR5665051	C04	microbial	gut	VirSorter2	0.014
SRR5665064	C04	viral	gut	VirSorter2	0.178
SRR5665058	C14	microbial	gut	VirSorter2	0.016
SRR5665062	C14	viral	gut	VirSorter2	0.243
SRR5665042	C28	microbial	gut	VirSorter2	0.022
SRR5665110	C28	viral	gut	VirSorter2	0.311
SRR5665046	H02	microbial	gut	VirSorter2	0.024
SRR5665106	H02	viral	gut	VirSorter2	0.104
SRR5665047	H05	microbial	gut	VirSorter2	0.013
SRR5665173	H05	viral	gut	VirSorter2	0.381
SRR5665150	H15	viral	gut	VirSorter2	0.223
SRR5665164	H15	microbial	gut	VirSorter2	0.022
SRR5665153	H25	viral	gut	VirSorter2	0.51
SRR5665179	H25	microbial	gut	VirSorter2	0.019
