## Supplementary Table 2 for "Jaeger: an accurate and fast deep-learning tool to detect bacteriophage sequences"

### Sheet: Sheet1
biome	pair_id	FN	TP	TN	FP	sensitivity	sensitivity mean ± std per biome	specificity	specificity mean ± std per biome	precision	precision mean ± std per biome	f1_score	f1 score mean ± std per biome	FDR	FDR mean ± std per biome
gut	A05	88	216	253	190	0.711	0.861± 0.005	0.571	0.985 ± 0.005	0.532	0.994 ± 0.005	0.609	0.923 ± 0.004	0.468	0.006 ± 0.005
gut	C28	60	107	570	161	0.641		0.78		0.399		0.492		0.601
gut	H02	550	316	4653	1044	0.365		0.817		0.232		0.284		0.768
gut	H05	96	161	2956	469	0.626		0.863		0.256		0.363		0.744
gut	C04	582	273	2207	372	0.319		0.856		0.423		0.364		0.577
gut	C14	406	359	832	113	0.469		0.88		0.761		0.58		0.239
gut	H15	232	390	2708	631	0.627		0.811		0.382		0.475		0.618
gut	H25	73	137	1503	402	0.652		0.789		0.254		0.366		0.746
seawater	A7	270	6382	20048	1079	0.959	0.880 ± 0.040	0.949	0.950 ± 0.013	0.855	0.853 ± 0.071	0.904	0.865 ± 0.047	0.145	0.147 ± 0.071
seawater	A8	911	5213	26368	1797	0.851		0.936		0.744		0.794		0.256
seawater	A4	1554	10478	39964	3143	0.871		0.927		0.769		0.817		0.231
seawater	A5	1633	16523	49235	1659	0.91		0.967		0.909		0.909		0.091
seawater	A3	1532	9868	33899	1643	0.866		0.954		0.857		0.861		0.143
seawater	A1	2476	15226	32208	1436	0.86		0.957		0.914		0.886		0.086
seawater	A6	1577	12701	17159	719	0.89		0.96		0.946		0.917		0.054
seawater	A2	1779	8814	35362	1835	0.832		0.951		0.828		0.83		0.172
soil	R7	1581	9540	6069	60	0.858	0.551 ± 0.147	0.99	0.796 ± 0.098	0.994	0.405 ± 0.177	0.921	0.442 ± 0.116	0.006	0.595 ± 0.177
soil	R8	2008	12484	4188	47	0.861		0.989		0.996		0.924		0.004
soil	R4	1931	11279	1815	29	0.854		0.984		0.997		0.92		0.003
soil	R3	400	2475	3687	47	0.861		0.987		0.981		0.917		0.019
soil	R5	2276	15138	8925	106	0.869		0.988		0.993		0.927		0.007
soil	R6	1725	11258	1835	38	0.867		0.98		0.997		0.927		0.003
soil	R1	2369	13927	3550	91	0.855		0.975		0.994		0.919		0.006
soil	R2	1455	9299	3584	40	0.865		0.989		0.996		0.926		0.004
mean						0.76		0.91		0.75		0.74		0.25

### Sheet: Sheet2
pair_id	tool	biome	TP	FP	TN	FN	sensitivity	specificity	precision	f1_score	FPR	FDR
A05	jaeger	gut	216	190	253	88	0.711	0.571	0.532	0.609	0.4289	0.468
C28	jaeger	gut	107	161	570	60	0.641	0.78	0.399	0.492	0.2202	0.601
H02	jaeger	gut	316	1044	4653	550	0.365	0.817	0.232	0.284	0.1833	0.768
H05	jaeger	gut	161	469	2956	96	0.626	0.863	0.256	0.363	0.1369	0.744
C04	jaeger	gut	273	372	2207	582	0.319	0.856	0.423	0.364	0.1442	0.577
C14	jaeger	gut	359	113	832	406	0.469	0.88	0.761	0.58	0.1196	0.239
H15	jaeger	gut	390	631	2708	232	0.627	0.811	0.382	0.475	0.189	0.618
H25	jaeger	gut	137	402	1503	73	0.652	0.789	0.254	0.366	0.211	0.746
A7	jaeger	seawater	6382	1079	20048	270	0.959	0.949	0.855	0.904	0.0511	0.145
A8	jaeger	seawater	5213	1797	26368	911	0.851	0.936	0.744	0.794	0.0638	0.256
A4	jaeger	seawater	10478	3143	39964	1554	0.871	0.927	0.769	0.817	0.0729	0.231
A5	jaeger	seawater	16523	1659	49235	1633	0.91	0.967	0.909	0.909	0.0326	0.091
A3	jaeger	seawater	9868	1643	33899	1532	0.866	0.954	0.857	0.861	0.0462	0.143
A1	jaeger	seawater	15226	1436	32208	2476	0.86	0.957	0.914	0.886	0.0427	0.086
A6	jaeger	seawater	12701	719	17159	1577	0.89	0.96	0.946	0.917	0.0402	0.054
A2	jaeger	seawater	8814	1835	35362	1779	0.832	0.951	0.828	0.83	0.0493	0.172
R7	jaeger	soil	9540	60	6069	1581	0.858	0.99	0.994	0.921	0.0098	0.006
R8	jaeger	soil	12484	47	4188	2008	0.861	0.989	0.996	0.924	0.0111	0.004
R4	jaeger	soil	11279	29	1815	1931	0.854	0.984	0.997	0.92	0.0157	0.003
R3	jaeger	soil	2475	47	3687	400	0.861	0.987	0.981	0.917	0.0126	0.019
R5	jaeger	soil	15138	106	8925	2276	0.869	0.988	0.993	0.927	0.0117	0.007
R6	jaeger	soil	11258	38	1835	1725	0.867	0.98	0.997	0.927	0.0203	0.003
R1	jaeger	soil	13927	91	3550	2369	0.855	0.975	0.994	0.919	0.025	0.006
R2	jaeger	soil	9299	40	3584	1455	0.865	0.989	0.996	0.926	0.011	0.004
A1	genomad	seawater	15876	4311	29333	1826	0.8968	0.8719	0.7864	0.838	0.1281	0.2136
A2	genomad	seawater	9066	4926	32271	1527	0.8558	0.8676	0.6479	0.7375	0.1324	0.3521
A3	genomad	seawater	10252	4778	30764	1148	0.8993	0.8656	0.6821	0.7758	0.1344	0.3179
A4	genomad	seawater	10777	4548	38559	1255	0.8957	0.8945	0.7032	0.7879	0.1055	0.2968
A5	genomad	seawater	17238	4205	46689	918	0.9494	0.9174	0.8039	0.8706	0.0826	0.1961
A6	genomad	seawater	13196	2934	14944	1082	0.9242	0.8359	0.8181	0.8679	0.1641	0.1819
A7	genomad	seawater	6524	3535	17592	128	0.9808	0.8327	0.6486	0.7808	0.1673	0.3514
A8	genomad	seawater	5314	4957	23208	810	0.8677	0.824	0.5174	0.6482	0.176	0.4826
R1	genomad	soil	14400	76	3565	1896	0.8837	0.9791	0.9947	0.9359	0.0209	0.0053
R2	genomad	soil	9522	55	3569	1232	0.8854	0.9848	0.9943	0.9367	0.0152	0.0057
R3	genomad	soil	2512	49	3685	363	0.8737	0.9869	0.9809	0.9242	0.0131	0.0191
R4	genomad	soil	11525	33	1811	1685	0.8724	0.9821	0.9971	0.9306	0.0179	0.0029
R5	genomad	soil	15518	98	8933	1896	0.8911	0.9891	0.9937	0.9396	0.0109	0.0063
R6	genomad	soil	11509	48	1825	1474	0.8865	0.9744	0.9958	0.938	0.0256	0.0042
R7	genomad	soil	9720	57	6072	1401	0.874	0.9907	0.9942	0.9302	0.0093	0.0058
R8	genomad	soil	12905	30	4205	1587	0.8905	0.9929	0.9977	0.941	0.0071	0.0023
A05	genomad	gut	196	48	395	108	0.6447	0.8916	0.8033	0.7153	0.1084	0.1967
C04	genomad	gut	259	214	2365	596	0.3029	0.917	0.5476	0.3901	0.083	0.4524
C14	genomad	gut	312	57	888	453	0.4078	0.9397	0.8455	0.5503	0.0603	0.1545
C28	genomad	gut	84	102	629	83	0.503	0.8605	0.4516	0.4759	0.1395	0.5484
H02	genomad	gut	170	547	5150	696	0.1963	0.904	0.2371	0.2148	0.096	0.7629
H05	genomad	gut	146	299	3126	111	0.5681	0.9127	0.3281	0.416	0.0873	0.6719
H15	genomad	gut	240	339	3000	382	0.3859	0.8985	0.4145	0.3997	0.1015	0.5855
H25	genomad	gut	130	185	1720	80	0.619	0.9029	0.4127	0.4952	0.0971	0.5873
A1	dvf	seawater	12042	2673	30971	5660	0.6803	0.9206	0.8183	0.7429	0.0794	0.1817
A2	dvf	seawater	7143	2726	34471	3450	0.6743	0.9267	0.7238	0.6982	0.0733	0.2762
A3	dvf	seawater	7845	2939	32603	3555	0.6882	0.9173	0.7275	0.7073	0.0827	0.2725
A4	dvf	seawater	8461	2662	40445	3571	0.7032	0.9382	0.7607	0.7308	0.0618	0.2393
A5	dvf	seawater	13045	2679	48215	5111	0.7185	0.9474	0.8296	0.7701	0.0526	0.1704
A6	dvf	seawater	10288	1455	16423	3990	0.7205	0.9186	0.8761	0.7907	0.0814	0.1239
A7	dvf	seawater	5145	2447	18680	1507	0.7735	0.8842	0.6777	0.7224	0.1158	0.3223
A8	dvf	seawater	4304	2941	25224	1820	0.7028	0.8956	0.5941	0.6439	0.1044	0.4059
A1	ppr	seawater	15687	7517	26127	2015	0.8862	0.7766	0.676	0.767	0.2234	0.324
A2	ppr	seawater	9060	8123	29074	1533	0.8553	0.7816	0.5273	0.6524	0.2184	0.4727
A3	ppr	seawater	10130	8447	27095	1270	0.8886	0.7623	0.5453	0.6759	0.2377	0.4547
A4	ppr	seawater	10730	8569	34538	1302	0.8918	0.8012	0.556	0.6849	0.1988	0.444
A5	ppr	seawater	16974	8726	42168	1182	0.9349	0.8285	0.6605	0.7741	0.1715	0.3395
A6	ppr	seawater	13193	4354	13524	1085	0.924	0.7565	0.7519	0.8291	0.2435	0.2481
A7	ppr	seawater	6512	5746	15381	140	0.979	0.728	0.5312	0.6887	0.272	0.4688
A8	ppr	seawater	5370	6096	22069	754	0.8769	0.7836	0.4683	0.6106	0.2164	0.5317
A1	sk	seawater	8694	5263	28381	9008	0.4911	0.8436	0.6229	0.5492	0.1564	0.3771
A2	sk	seawater	5091	5278	31919	5502	0.4806	0.8581	0.491	0.4857	0.1419	0.509
A3	sk	seawater	5835	5862	29680	5565	0.5118	0.8351	0.4988	0.5053	0.1649	0.5012
A4	sk	seawater	5975	4558	38549	6057	0.4966	0.8943	0.5673	0.5296	0.1057	0.4327
A5	sk	seawater	9611	7485	43409	8545	0.5294	0.8529	0.5622	0.5453	0.1471	0.4378
A6	sk	seawater	7553	2329	15549	6725	0.529	0.8697	0.7643	0.6252	0.1303	0.2357
A7	sk	seawater	3665	4197	16930	2987	0.551	0.8013	0.4662	0.505	0.1987	0.5338
A8	sk	seawater	2999	5144	23021	3125	0.4897	0.8174	0.3683	0.4204	0.1826	0.6317
A1	vb	seawater	8051	231	33413	9651	0.4548	0.9931	0.9721	0.6197	0.0069	0.0279
A2	vb	seawater	4903	426	36771	5690	0.4629	0.9885	0.9201	0.6159	0.0115	0.0799
A3	vb	seawater	4498	632	34910	6902	0.3946	0.9822	0.8768	0.5442	0.0178	0.1232
A4	vb	seawater	4707	643	42464	7325	0.3912	0.9851	0.8798	0.5416	0.0149	0.1202
A5	vb	seawater	8596	1314	49580	9560	0.4735	0.9742	0.8674	0.6126	0.0258	0.1326
A6	vb	seawater	6789	155	17723	7489	0.4755	0.9913	0.9777	0.6398	0.0087	0.0223
A7	vb	seawater	2945	232	20895	3707	0.4427	0.989	0.927	0.5992	0.011	0.073
A8	vb	seawater	2868	506	27659	3256	0.4683	0.982	0.85	0.6039	0.018	0.15
A1	vs2	seawater	8606	144	33500	9096	0.4862	0.9957	0.9835	0.6507	0.0043	0.0165
A2	vs2	seawater	5016	187	37010	5577	0.4735	0.995	0.9641	0.6351	0.005	0.0359
A3	vs2	seawater	5553	184	35358	5847	0.4871	0.9948	0.9679	0.6481	0.0052	0.0321
A4	vs2	seawater	6023	697	42410	6009	0.5006	0.9838	0.8963	0.6424	0.0162	0.1037
A5	vs2	seawater	9047	304	50590	9109	0.4983	0.994	0.9675	0.6578	0.006	0.0325
A6	vs2	seawater	7123	58	17820	7155	0.4989	0.9968	0.9919	0.6639	0.0032	0.0081
A7	vs2	seawater	3767	87	21040	2885	0.5663	0.9959	0.9774	0.7171	0.0041	0.0226
A8	vs2	seawater	3040	152	28013	3084	0.4964	0.9946	0.9524	0.6526	0.0054	0.0476
R1	dvf	soil	6960	27	3614	9336	0.4271	0.9926	0.9961	0.5979	0.0074	0.0039
R2	dvf	soil	4467	40	3584	6287	0.4154	0.989	0.9911	0.5854	0.011	0.0089
R3	dvf	soil	1280	36	3698	1595	0.4452	0.9904	0.9726	0.6108	0.0096	0.0274
R4	dvf	soil	5691	23	1821	7519	0.4308	0.9875	0.996	0.6015	0.0125	0.004
R5	dvf	soil	7643	54	8977	9771	0.4389	0.994	0.993	0.6087	0.006	0.007
R6	dvf	soil	5709	31	1842	7274	0.4397	0.9834	0.9946	0.6098	0.0166	0.0054
R7	dvf	soil	4711	62	6067	6410	0.4236	0.9899	0.987	0.5928	0.0101	0.013
R8	dvf	soil	6433	25	4210	8059	0.4439	0.9941	0.9961	0.6141	0.0059	0.0039
R1	ppr	soil	13883	395	3246	2413	0.8519	0.8915	0.9723	0.9082	0.1085	0.0277
R2	ppr	soil	9277	316	3308	1477	0.8627	0.9128	0.9671	0.9119	0.0872	0.0329
R3	ppr	soil	2472	259	3475	403	0.8598	0.9306	0.9052	0.8819	0.0694	0.0948
R4	ppr	soil	11278	161	1683	1932	0.8537	0.9127	0.9859	0.9151	0.0873	0.0141
R5	ppr	soil	15102	642	8389	2312	0.8672	0.9289	0.9592	0.9109	0.0711	0.0408
R6	ppr	soil	11223	183	1690	1760	0.8644	0.9023	0.984	0.9203	0.0977	0.016
R7	ppr	soil	9567	400	5729	1554	0.8603	0.9347	0.9599	0.9073	0.0653	0.0401
R8	ppr	soil	12494	237	3998	1998	0.8621	0.944	0.9814	0.9179	0.056	0.0186
R1	sk	soil	3225	96	3545	13071	0.1979	0.9736	0.9711	0.3288	0.0264	0.0289
R2	sk	soil	1983	365	3259	8771	0.1844	0.8993	0.8445	0.3027	0.1007	0.1555
R3	sk	soil	604	473	3261	2271	0.2101	0.8733	0.5608	0.3057	0.1267	0.4392
R4	sk	soil	2864	147	1697	10346	0.2168	0.9203	0.9512	0.3531	0.0797	0.0488
R5	sk	soil	3379	485	8546	14035	0.194	0.9463	0.8745	0.3176	0.0537	0.1255
R6	sk	soil	2682	184	1689	10301	0.2066	0.9018	0.9358	0.3384	0.0982	0.0642
R7	sk	soil	2265	626	5503	8856	0.2037	0.8979	0.7835	0.3233	0.1021	0.2165
R8	sk	soil	3119	244	3991	11373	0.2152	0.9424	0.9274	0.3494	0.0576	0.0726
R1	vb	soil	8458	18	3623	7838	0.519	0.9951	0.9979	0.6829	0.0049	0.0021
R2	vb	soil	5912	18	3606	4842	0.5497	0.995	0.997	0.7087	0.005	0.003
R3	vb	soil	1448	15	3719	1427	0.5037	0.996	0.9897	0.6676	0.004	0.0103
R4	vb	soil	6877	5	1839	6333	0.5206	0.9973	0.9993	0.6846	0.0027	0.0007
R5	vb	soil	9276	39	8992	8138	0.5327	0.9957	0.9958	0.6941	0.0043	0.0042
R6	vb	soil	7102	17	1856	5881	0.547	0.9909	0.9976	0.7066	0.0091	0.0024
R7	vb	soil	5839	23	6106	5282	0.525	0.9962	0.9961	0.6876	0.0038	0.0039
R8	vb	soil	7695	11	4224	6797	0.531	0.9974	0.9986	0.6933	0.0026	0.0014
R1	vs2	soil	7239	7	3634	9057	0.4442	0.9981	0.999	0.615	0.0019	0.001
R2	vs2	soil	4774	6	3618	5980	0.4439	0.9983	0.9987	0.6147	0.0017	0.0013
R3	vs2	soil	1254	7	3727	1621	0.4362	0.9981	0.9944	0.6064	0.0019	0.0056
R4	vs2	soil	5672	5	1839	7538	0.4294	0.9973	0.9991	0.6006	0.0027	0.0009
R5	vs2	soil	7811	22	9009	9603	0.4485	0.9976	0.9972	0.6188	0.0024	0.0028
R6	vs2	soil	5908	11	1862	7075	0.4551	0.9941	0.9981	0.6251	0.0059	0.0019
R7	vs2	soil	4920	10	6119	6201	0.4424	0.9984	0.998	0.613	0.0016	0.002
R8	vs2	soil	6529	6	4229	7963	0.4505	0.9986	0.9991	0.621	0.0014	0.0009
A05	dvf	gut	148	104	339	156	0.4868	0.7652	0.5873	0.5324	0.2348	0.4127
C04	dvf	gut	149	110	2469	706	0.1743	0.9573	0.5753	0.2675	0.0427	0.4247
C14	dvf	gut	167	30	915	598	0.2183	0.9683	0.8477	0.3472	0.0317	0.1523
C28	dvf	gut	64	64	667	103	0.3832	0.9124	0.5	0.4339	0.0876	0.5
H02	dvf	gut	119	354	5343	747	0.1374	0.9379	0.2516	0.1777	0.0621	0.7484
H05	dvf	gut	94	211	3214	163	0.3658	0.9384	0.3082	0.3345	0.0616	0.6918
H15	dvf	gut	132	182	3157	490	0.2122	0.9455	0.4204	0.2821	0.0545	0.5796
H25	dvf	gut	74	139	1766	136	0.3524	0.927	0.3474	0.3499	0.073	0.6526
A05	ppr	gut	168	56	387	136	0.5526	0.8736	0.75	0.6364	0.1264	0.25
C04	ppr	gut	150	66	2513	705	0.1754	0.9744	0.6944	0.2801	0.0256	0.3056
C14	ppr	gut	218	46	899	547	0.285	0.9513	0.8258	0.4237	0.0487	0.1742
C28	ppr	gut	74	42	689	93	0.4431	0.9425	0.6379	0.523	0.0575	0.3621
H02	ppr	gut	118	233	5464	748	0.1363	0.9591	0.3362	0.1939	0.0409	0.6638
H05	ppr	gut	109	100	3325	148	0.4241	0.9708	0.5215	0.4678	0.0292	0.4785
H15	ppr	gut	171	202	3137	451	0.2749	0.9395	0.4584	0.3437	0.0605	0.5416
H25	ppr	gut	96	63	1842	114	0.4571	0.9669	0.6038	0.5203	0.0331	0.3962
A05	sk	gut	130	133	310	174	0.4276	0.6998	0.4943	0.4586	0.3002	0.5057
C04	sk	gut	72	372	2207	783	0.0842	0.8558	0.1622	0.1109	0.1442	0.8378
C14	sk	gut	76	36	909	689	0.0993	0.9619	0.6786	0.1733	0.0381	0.3214
C28	sk	gut	51	165	566	116	0.3054	0.7743	0.2361	0.2663	0.2257	0.7639
H02	sk	gut	146	540	5157	720	0.1686	0.9052	0.2128	0.1881	0.0948	0.7872
H05	sk	gut	57	636	2789	200	0.2218	0.8143	0.0823	0.12	0.1857	0.9177
H15	sk	gut	82	395	2944	540	0.1318	0.8817	0.1719	0.1492	0.1183	0.8281
H25	sk	gut	25	269	1636	185	0.119	0.8588	0.085	0.0992	0.1412	0.915
A05	vb	gut	99	6	437	205	0.3257	0.9865	0.9429	0.4841	0.0135	0.0571
C04	vb	gut	129	39	2540	726	0.1509	0.9849	0.7679	0.2522	0.0151	0.2321
C14	vb	gut	155	21	924	610	0.2026	0.9778	0.8807	0.3294	0.0222	0.1193
C28	vb	gut	49	13	718	118	0.2934	0.9822	0.7903	0.4279	0.0178	0.2097
H02	vb	gut	79	156	5541	787	0.0912	0.9726	0.3362	0.1435	0.0274	0.6638
H05	vb	gut	89	51	3374	168	0.3463	0.9851	0.6357	0.4484	0.0149	0.3643
H15	vb	gut	122	76	3263	500	0.1961	0.9772	0.6162	0.2976	0.0228	0.3838
H25	vb	gut	94	51	1854	116	0.4476	0.9732	0.6483	0.5296	0.0268	0.3517
A05	vs2	gut	123	1	442	181	0.4046	0.9977	0.9919	0.5748	0.0023	0.0081
C04	vs2	gut	152	36	2543	703	0.1778	0.986	0.8085	0.2915	0.014	0.1915
C14	vs2	gut	186	15	930	579	0.2431	0.9841	0.9254	0.3851	0.0159	0.0746
C28	vs2	gut	52	16	715	115	0.3114	0.9781	0.7647	0.4426	0.0219	0.2353
H02	vs2	gut	90	139	5558	776	0.1039	0.9756	0.393	0.1644	0.0244	0.607
H05	vs2	gut	98	43	3382	159	0.3813	0.9874	0.695	0.4925	0.0126	0.305
H15	vs2	gut	139	75	3264	483	0.2235	0.9775	0.6495	0.3325	0.0225	0.3505
H25	vs2	gut	107	36	1869	103	0.5095	0.9811	0.7483	0.6062	0.0189	0.2517
